# Fitting photosynthetic carbon dioxide and irradiance response curves for C_4_ leaves

**DOI:** 10.1101/2025.06.03.657559

**Authors:** Russell Woodford, Maria Ermakova, Robert T. Furbank, Susanne von Caemmerer

## Abstract

Gas exchange measurements provide crucial insights into the complex mechanisms of photosynthesis. Responses of CO_2_ assimilation rate (*A*) to intercellular CO_2_ partial pressure (*C*_i_) and irradiance (*I*) link gas exchange measurements to the underlying photosynthetic biochemistry of a leaf. The unique biochemistry and leaf anatomy which distinguish C_4_ photosynthesis make it necessary to apply models and fitting routines which appropriately parameterise and incorporate these characteristics. Here we provide updates to the C_4_ photosynthesis model by improving the parameterisation of cyclic electron flow in C_4_ photosynthesis using experimentally derived values from *S. viridis.* We additionally describe two fitting routines for assessing C_4_ photosynthesis based on the updated model. Fitting of a CO_2_ response curve (*A/C*_i_) provides estimates of maximum PEP carboxylase activity (*V*_pmax_) and maximum Rubisco activity (*V*_cmax_), and calculates the electron transport rate (*J*) needed to sustain the measured CO_2_ assimilation rate (*A*). Fitting of an irradiance response curve (*A/I*) provides estimates for the maximum electron transport rate (*J*_max_), day respiration rate (*R*_d_), the quantum yield (*ϕ*_CO2_) and light compensation point (*Γ*_light_). Values of the above output parameters are provided at both the measurement temperature and at 25 °C for ease of comparative reporting. The fitting tool has been designed in Microsoft Excel to minimise barriers to entry and enable simplicity of fitting while simultaneously catering to individuals with diverse expertise and experience in C_4_ gas exchange modelling.
