## Supplemental File 1 - C4 Gas Exchange Fitting Tool for "Fitting photosynthetic carbon dioxide and irradiance response curves for C_4_ leaves": S1 - C4 Gas Exchange Fitting Tool - BioRxiv Submission.xlsm

### Sheet: ACi Modelling Tool
	Measurement Conditions			Outputs							To Fit C4 A/Ci Data: 1: Update the Measurement Conditions; Leaf Temperature (Tleaf), Atmospheric Pressure (Patm), Irradiance, Atmospheric O2 Concentration and Fraction of PSII active in the Bundle Sheath (α, recommended = 0 for NADP-ME species, 0.5 for NAP-ME or PCK species) 2: Enter the measured A and Ci values. 3: Click the "Calculate" Button - The solver will solve for Vpmax and Vcmax to find …
	Tleaf (°C)	28		Parameter		Values at 25°C	Values at Actual T	Activation energies (J mol-1)
	Patm (kPa)	95		Vpmax (µmol m-2 s-1)		124.386	152.169	50100
	Irradiance (µmol m-2 s-1)	1500		Vcmax (µmol m-2 s-1)		34.9319	47.8114	78000
	O2 Concentration (µmol mol-1)	210000		J (µmol m-2 s-1)			166.833
	α (Fraction of PSII Active in BS)	0
	Measured Values			Calculated Values
	A (µmol m-2 s-1)	Ci (µmol mol-1)		Ci (µbar)	Cm (µbar)	Ac	Aj	Amin	Squared Difference
	-0.14434	2.29942		2.18445	2.32879	2.14729	41.7684	2.14729	5.25157
	5.05373	6.56787		6.23948	1.18575	0.668154	41.7669	0.668154	19.2333
	9.95707	20.8736		19.8299	9.8728	10.7264	41.7786	10.7264	0.591931
	19.1842	39.2159		37.2551	18.0709	17.9813	41.7897	17.9813	1.44707
	27.6829	68.4095		64.989	37.3061	28.6098	41.8155	28.6098	0.859
	34.289	95.6075		90.8271	56.5381	33.7974	41.8412	33.7974	0.241714
	39.9875	208.499		198.074	158.086	40.3559	41.9743	40.3559	0.135697
	41.849	338.233		321.321	279.472	41.7129	42.1283	41.7129	0.0185085
	42.1135	477.018		453.167	411.053	42.2448	42.2889	42.2448	0.0172468
	42.5108	512.741		487.104	444.593	42.3288	42.3288	42.3288	0.0331546
	42.701	687.47		653.096	610.395	42.608	42.52	42.52	0.00864989
					#N/A
					#N/A
					#N/A
					#N/A
					#N/A
					#N/A
					#N/A
					#N/A
					#N/A
				Sum of Squares					27.8378
	Constants: For Setaria viridis; Measured at 25°C								Calculations at Actual T Equations Referenced are from von Caemmerer (2021)		Enzyme limited equation (21-24)					Light reaction limited equation (40-43)					Calculating J from Ac (46-49)
	Constants	Value at 25°C	Activation energies (J mol-1)		Values at Actual T						Vp	c	b	sqrt(b2-4ac)		a	b	c	sqrt((b2-4ac)		a	b	c	sqrt((b2-4ac)	J (µmol m-2s-1)	Jmax (µmol m-2s-1)
	x (part of Arrhenius equation)				4.0239e-06						3.6163	118.329	-57.2536	52.959		1	-94.9779	2222.48	11.441		0.0835736	-1.86423	8.0231	0.890655	16.4818	16.6294
	a				1						1.86304	36.6341	-55.4969	54.1606		1	-94.9745	2222.32	11.4407		0.0835736	-1.01001	1.67319	0.67881	10.1038	10.1583
	Kc (µbar)	1210	64200		1566.67						14.2352	613.217	-67.8952	46.4423		1	-95.0006	2223.54	11.4433		0.0835736	-6.81799	130.912	1.64984	50.661	52.1983
	Ko (µbar)	292000	10500		304602						24.1777	1076.74	-77.8622	41.8997		1	-95.0251	2224.69	11.4458		0.0835736	-11.0055	349.295	2.0865	78.3262	82.3329
	Kp (µbar CO2)	82	38300		95.6633						42.6927	1940.46	-96.4349	39.2154		1	-95.0829	2227.4	11.4519		0.0835736	-17.134	858.012	2.59728	118.047	128.505
	Rm (µmol m-2 s-1)	0.5			0.653143						56.526	2586.46	-110.326	42.7311		1	-95.1405	2230.11	11.4582		0.0835736	-20.1167	1186.88	2.81367	137.187	152.403
	γ*	0.000381679	-31100		0.000336782						94.8013	4380.63	-148.906	68.1941		1	-95.4452	2244.4	11.4966		0.0835736	-23.8207	1669.17	3.0707	160.884	184.029
	gbs (mol m-2 s-1)	0.003			0.003						113.364	5260.83	-167.833	84.4071		1	-95.8094	2261.49	11.5528		0.0835736	-24.5	1766.25	3.13072	165.308	190.235
	Om (µbar)	199500			199500						123.441	5747.8	-178.304	93.8146		1	-96.2041	2280.01	11.6264		0.0835736	-24.6934	1794.06	3.16529	166.672	192.171
	go	0.047	-1630		0.0466927						125.224	5835.42	-180.188	95.5308		1	-96.3047	2284.74	11.6472		0.0835736	-24.7129	1796.8	3.17287	166.833	192.401
	gm (mol m-2 s-1 bar-1)	1			1.22188						131.552	6152.81	-187.013	101.797		1	-96.8021	2308.08	11.7622		0.0835736	-24.7305	1798.71	3.20919	167.156	192.861
	ρ				0.354839
	abs				0.85
	f				0.15
	x				0.4
	Topt				43
	Ω				26
	HJcyc				3.4
	fcyc				0.45
	z				1.44545
																					5-Point High CO2 Ave				165.371	190.339
	Constants for J Limitation																				90% Percentile Value				166.833	192.401
																					Additional Electron Transport Outputs
	θ				0.8
	Rd (µmol m-2 s-1)	1	66400		1.30629
																					I2			384.556
																					Jb (µmol m-2 s-1)			100.1
																					Jm (µmol m-2 s-1			66.7334
																					Jcyc (µmol m-2 s-1)			136.5
																					J1 (µmol m-2 s-1)			303.333
																					JATP (µmol m-2 s-1)			241.15

### Sheet: AI Modelling Tool
	Measurement Conditions				Outputs							To Fit C4 A/I Data: 1: Update the Measurement Conditions; Leaf Temperature (Tleaf), Atmospheric Pressure (Patm), Atmospheric O2 Concentration and Fraction of PSII active in the Bundle Sheath (α, recommended = 0 for NADP-ME species, 0.5 for NAP-ME or PCK species) 2: Enter the measured A, Ci and Irradiance values. 3: Click the "Calculate" Button - The solver will solve for Rd, θ and Jmax to find va…
	Tleaf (°C)		28		Parameter		Values at 25°C	Values at Actual T	Values at Topt	Activation Energies (J mol-1)
					Rd (µmol m-2 s-1)		0.989682	1.29281		66400
	Patm (kPa)		95		Jmax (µmol m-2 s-1)		109.055	126.254	176.115
					Jmax cyc (µmol m-2 s-1)		89.2266	103.299	144.094
	O2 Concentration (µmol mol-1)		210000		Jmax 1 (µmol m-2 s-1)		198.281	229.554	320.21
					θ			0.825666
	α (Fraction of PSII Active in BS)		0		ϕCO2			0.0645424
					Γlight (µmol m-2 s-1)			26.7177
	Measured Values				Calculated Values
	A (µmol m-2 s-1)	Ci (µmol mol-1)	Irradiance (µmol m-2 s-1)		Ci (µbar)	Cm (µbar)	Ac	Aj	Amin	Squared Difference
	-1.89281	507.263	0		481.9	483.793	50.7602	-1.29281	-1.29281	0.36
	-0.0200682	391.569	25		371.991	372.011	50.5865	0.0847394	0.0847394	0.0109846
	1.72537	318.864	50		302.921	301.195	50.4071	1.49201	1.49201	0.0544548
	4.60438	275.194	100		261.434	256.83	50.2413	4.38139	4.38139	0.0497212
	12.8874	213.994	250		203.294	190.407	49.8363	12.3942	12.3942	0.243284
	21.1808	161.465	500		153.392	132.211	49.1031	21.1635	21.1635	0.000299575
	25.0638	149.169	750		141.711	116.647	48.7649	25.0966	25.0966	0.00107694
	26.3419	147.386	1000		140.017	113.675	48.6883	26.9189	26.9189	0.332852
	29.0094	175.348	1500		166.58	137.571	49.1998	28.5435	28.5435	0.217134
					Sum of Squares					1.26981
	Constants: For Setaria; Measured at 25°C							Calculations at Actual T Equations Referenced are from von Caemmerer (2021)	Linear Fitting of Initial Slope			Enzyme limited equation (21-24)					Light reaction limited equation (40-43)									Calculating J from Amin (46-49)
	Constants		Value at 25°C	Activation energies (J mol-1)		Values at Actual T			A (µmol m-2s-1)	Irradiance (µmol m-2s-1)		Vp	c	b	sqrt(b2-4ac)		I2	J	Jm	Jb	a	b	c	sqrt((b2-4ac)		a	b	c	sqrt((b2-4ac)	J
	x (part of Arrhenius equation)					4.0239e-06			-1.89281	0		204.278	10941.7	-266.317	164.796		0	0	0	0	1	0.0175166	-1.6487	2.5681		0.0835736	0.548179	0	0.548179	0
	a					1			-0.0200682	25		194.623	10407.7	-256.327	155.154		6.40927	6.35064	2.54025	3.81038	1	-3.31896	0.274066	3.14948		0.0835736	-0.345238	-1.17809	0.716252	6.35064
	Kc (µbar)		1210	64200		1566.67			1.72537	50		185.693	9918.93	-247.184	146.37		12.8185	12.576	5.0304	7.5456	1	-6.70591	7.7792	3.72188		0.0835736	-1.22031	2.12903	0.881728	12.576
	Ko (µbar)	Ko (µbar)	292000	10500		304602			4.60438	100		178.27	9515.02	-239.628	139.145		25.6371	24.5993	9.83973	14.7596	1	-13.5245	40.0595	4.76169		0.0835736	-2.92938	21.4882	1.18233	24.5993
	Kp (µbar CO2)	Kp (µbar CO2)	82	38300		95.6633						162.852	8680.19	-224.01	124.338		64.0927	56.2236	22.4894	33.7341	1	-31.6098	238.162	6.82139		0.0835736	-7.61984	164.231	1.77777	56.2236
	Rm (µmol m-2 s-1)	Rm (µmol m-2 s-1)	0.494841			0.646404						141.956	7553.88	-202.94	104.734		128.185	89.7387	35.8955	53.8432	1	-50.813	627.487	8.48597		0.0835736	-12.7406	470.302	2.25898	89.7387
	γ*	γ*	0.000381679	-31100		0.000336782						134.427	7148.89	-195.364	97.834		192.278	104.54	41.8159	62.7238	1	-59.324	858.992	9.13083		0.0835736	-15.0281	657.696	2.4454	104.54
	gbs (mol m-2 s-1)	gbs (mol m-2 s-1)	0.003			0.003						132.862	7064.75	-193.79	96.4133		256.371	111.35	44.5399	66.8098	1	-63.2525	978.059	9.41471		0.0835736	-16.0843	754.774	2.52747	111.35
	Om (µbar)	Om (µbar)	199500			199500						144.317	7680.92	-205.317	106.917		384.556	117.282	46.913	70.3695	1	-66.7544	1090.67	9.66749		0.0835736	-17.0029	844.57	2.60055	117.282
	go	go	0.047	-1630		0.0466927
	gm (mol m-2 s-1 bar-1)	gm (mol m-2 s-1 bar-1)	1			1.22188
	ρ	ρ				0.354839
	abs	abs				0.85
	f	f				0.15
	x	x				0.4
	Topt	Topt				43
	Ω	Ω				26
	HJcyc	HJcyc				3.4
	fcyc	fcyc				0.45
	z	z				1.44545
								ϕCO2		0.0645424
	Constants for Carboxylation Limitation							Γlight		26.7177
								Slope Calculated Rd		1.71951
	Vpmax (µmol m-2 s-1)		200	50100		244.671
	Vcmax (µmol m-2 s-1)		40	78000		54.7482
